# The digestive system is a potential route of 2019-nCov infection: a bioinformatics analysis based on single-cell transcriptomes

**DOI:** 10.1101/2020.01.30.927806

**Authors:** Hao Zhang, Zijian Kang, Haiyi Gong, Da Xu, Jing Wang, Zifu Li, Xingang Cui, Jianru Xiao, Tong Meng, Wang Zhou, Jianmin Liu, Huji Xu

**Affiliations:** Department of Rheumatology and Immunology, Changzheng Hospital, Second Military Medical University, 200003 Shanghai, China; Peking-Tsinghua Center for Life Sciences, TsinghuaUniversity, Beijing, P.R. China; Beijing Tsinghua Changgeng Hospital, School of Clinical Medicine, Tsinghua University, 100084 Beijing, China; Department of Orthopaedic Oncology, Changzheng Hospital, Second Military Medical University, 200003 Shanghai, China; Department of Neurosurgery, Changhai Hospital, Second Military Medical University, 200003 Shanghai, China; Depanrtment of Urology, The Third Affiliated Hospital of Second Military Medical University, 201805 Shanghai, China; Division of Spine, Department of Orthopedics, Tongji Hospital affiliated to Tongji University School of Medicine, 200065 Shanghai, China; Tongji University Cancer Center, School of Medicine, Tongji University, 200092 Shanghai, China; Qiu-Jiang Bioinformatics Institute, 200003 Shanghai, China

## Abstract

Since December 2019, a newly identified coronavirus (2019 novel coronavirus, 2019-nCov) is causing outbreak of pneumonia in one of largest cities, Wuhan, in Hubei province of China and has draw significant public health attention. The same as severe acute respiratory syndrome coronavirus (SARS-CoV), 2019-nCov enters into host cells via cell receptor angiotensin converting enzyme II (ACE2). In order to dissect the ACE2-expressing cell composition and proportion and explore a potential route of the 2019-nCov infection in digestive system infection, 4 datasets with single-cell transcriptomes of lung, esophagus, gastric, ileum and colon were analyzed. The data showed that ACE2 was not only highly expressed in the lung AT2 cells, esophagus upper and stratified epithelial cells but also in absorptive enterocytes from ileum and colon. These results indicated along with respiratory systems, digestive system is a potential routes for 2019-nCov infection. In conclusion, this study has provided the bioinformatics evidence of the potential route for infection of 2019-nCov in digestive system along with respiratory tract and may have significant impact for our healthy policy setting regards to prevention of 2019-nCoV infection.
