## additional file for "The digestive system is a potential route of 2019-nCov infection: a bioinformatics analysis based on single-cell transcriptomes"

### Sheet: Esophageal and lung
Esophageal and lung samples	ID	Tissues collected	Sex	Age	Height (cm)	Weight (kg)	Alcohol units / day	Smoking history	Drug history	Infection?	NRP?
	296C	Esophagus	Female	30-35	165-170	55-60	3-6	Current; 20/day	Unknown	Yes	No
	325C	Esophagus	Female	40-45	165-170	100-105	0	Past; 20/day	No	Yes	No
	328C	Esophagus	Female	50-55	165-170	105-110	1	Current; 20/day	No	Unknown	Yes
	343B	Lung	Female	70-75	155-160	45-50	1-2	Non	No	No	No
	356C	Esophagus, Lung	Female	40-45	160-165	105-110	0	Non	No	Yes	Yes
	362C	Esophagus	Male	60-65	170-175	80-85	1	Non	No	No	Yes
	367C	Esophagus, Lung	Male	65-70	185-190	85-90	1	Past; 10/day	No	Yes	Yes
	368C	Lung	Male	55-60	185-190	80-85	7-9	Current; 6/day	Yes, marijuana, cocaine, ecstasy	Yes	No
	390C	Lung	Female	65-70	155-60	85-90	1	Non	No	No	No

### Sheet: ileum
Clinical characteristics of Crohn’s disease patients included for scRNAseq,
Characteristic	Patients (n=14)
General data
Age (y.o.; mean ± sd)	32.7 ± 12.9
Sex (M/F)	10/4
Disease duration (y.; mean ± sd)	9.1 ± 9.3
Smokers – no. (%)	1 (7)
Montreal classification
Age at diagnosis – no. (%)
A1 below 16 y.o.	3 (21)
A2 between 17 and 40 y.o.	10 (71)
A3 above 40 y.o.	1 (7)
Location – no. (%)
L1 ileal	13 (93)
L2 colonic	0 (0)
L3 ileocolonic	1 (8)
L4 isolated upper disease	0 (0)
Behavior – no. (%)
B1 non-stricturing, non-penetrating	0 (0)
B2 stricturing	12 (86)
B3 penetrating	2 (15)
Ileal resection size
Length (cm; mean ± sd)	21.5 ± 10.5
Circumference (cm; mean ± sd)	4.9 ± 1.1
Pathology – no. (%)
Active ileitis with transmural chronic inflammation	14 (100)
Granuloma	3 (21)
Lab data
Hemoglobin (g/dL; mean ± sd)	13.2 ± 1.6
Platelets (G/L; mean ± sd)	286 ± 102
Albumin (g/dL; mean ± sd)	3.7 ± 0.5
CRP (mg/L; mean ± sd)	25.5 ± 24.7
Medication at time of surgery – no. (%)
Antibiotics	4 (29)
5-ASA	6 (36)
6-mercaptorurine	4 (29)
Corticosteroids	7 (50)
Anti-TNFa	10 (71)

### Sheet: colon
Colon sample	Subject ID	Disease	Location	Gender	Smoking
	N8	HC	#N/A	Female	Former
	N10	HC	Right_Colon	Female	Never
	N11	HC	Right_Colon	Male	Never
	N13	HC	Right_Colon	Female	Former
	N15	HC	Right_Colon	Male	Never
	N16	HC	Right_Colon	Male	Never
	N17	HC	Transverse_Colon	Male	Former
	N18	HC	Transverse_Colon	Female	Former
	N20	HC	#N/A	Female	Never
	N21	HC	Left_Colon	Female	Current
	N51	HC	Cecum	Male	Former
	N46	HC	Right_Colon	Male	Never

### Sheet: stomach
Gastric mucosal sample	patient ID	sample ID	Histological diagnosis	Age	Gender	Smoking (cigs/day)	Alcohol(units/week)	Family history of GC	H. pylori positive (P vs N)*	Dry mouth	Scorching stomach pain	Yellow tongue fur	Thick tongue fur	Stick tool
	P1	NAG1	NAG	58	male	0	0	N	N	N	N	N	Y	Y
	P2	NAG2	NAG	56	Female	0	0	N	N	Y	Y	N	N	Y
	P3	NAG3	NAG	51	male	2	4	N	N	N	N	Y	Y	N
	P4	CAG1	CAG	62	Female	0	0	N	N	Y	N	Y	Y	N
	P4	CAG2	CAG
	P9	CAG3	CAG	62	male	1	0	N	N	Y	N	N	N	N
	* P: H. pylori positive, N: H. pylori negative
